# IκBα controls dormancy induction in Hematopoietic stem cell development via retinoic acid

**DOI:** 10.1101/2022.11.17.516971

**Authors:** Roshana Thambyrajah, Zaki Fadlullah, Martin Proffitt, Wen Hao Neo, Yolanda Guillén, Marta Casado-Pelaez, Patricia Herrero-Molinero, Carla Brujas, Noemi Castelluccio, Jessica González, Arnau Iglesias, Laura Marruecos, Cristina Ruiz-Herguido, Manel Esteller, Elisabetta Mereu, Georges Lacaud, Lluis Espinosa, Anna Bigas

## Abstract

Recent findings are challenging the classical hematopoietic model in which long-term hematopoietic stem cells (LT-HSC) are the base of the hematopoietic system. Clonal dynamics analysis of the hematopoietic system indicate that LT-HSC are not the main contributors of normal hemapoiesis in physiological conditions and the hematopoietic system is mainly maintained by multipotent progenitors (MPPs, hereafter HPC) and LT-HSCs are mostly in a non-active state. The first HSCs emerge from the aorta-gonad and mesonephros (AGM) region along with hematopoietic progenitors (HPC) within hematopoietic clusters. Molecular pathways that determine the HSC fate instead of HPC are still unknown, although inflammatory signaling, including NF-κB has been implicated in the development of HSCs. Here, we identify a chromatin binding function for IκBα (also known as the inhibitor of NF-κB) that is Polycomb repression complex 2 (PRC2)-dependent and specifically determines dormant vs proliferating HSCs from the onset of their emergence in the AGM. We find a specific reduction of LT-HSCs in the IκBα knockout new-born pups. This defect is manifested at the FL stage already, and traceable to the first emerging HSCs in the E11.5 AGM, without affecting the general HPC population. IκBα deficient LT-HSCs express dormancy signature genes, are less proliferative and can robustly respond to activation stimuli such as *in vitro* culture and serial transplantation. At the molecular level, we find decreased PRC2-dependent H3K27me3 at the promoters of several retinoic acid signaling elements in the IκBα - deficient aortic endothelium and E14.5 FL LT-HSCs. Additionally, IκBα binding itself is found in the promoters of retinoic acid receptors rarα in the AGM, and rarγ in the LT-HSC of FL. Overall, we demonstrate that the retinoic acid pathway is over-activated in the hematopoietic clusters of IκBα-deficient AGMs leading to premature dormancy of LT-HSCs that persists in the FL LT-HSCs.
