## Supplementary material for "IκBα controls dormancy induction in Hematopoietic stem cell development via retinoic acid": TABLE S1

### Sheet: Signature_list.csv
Custom	Custom_NFKB	Custom_Inflammation	Hallmark_NFKB	Zhou_preHSC
Nfkbia	Nfkbia	Ifnar1	PTPRE	2410004N09Rik
Nfkbiz	Rela	Ifngr1	SLC16A6	9030617O03Rik
Nfkb2	Rel	Ifngr2	PLEK	9030619P08Rik
Nfkbil1	Tnfrsf19	Il10rb	REL	Ablim1
Nfkbib	Tnfaip1	Il11ra1	CD69	Acot11
Nfkbid	Tnfaip8l1	Il12a	ZFP36	Akr1c14
Relb	Tnfrsf10b	Il15	DUSP2	Angpt1
Rela	Tnfrsf22	Il16	B4GALT5	Ank
Relt	C1qtnf6	Il17ra	SLC2A3	Anpep
Rel	Tnfaip2	Il17rd	TNFAIP3	Art4
	Tnfaip8	Il18rap	NR4A1	Bcl11a
	Tnfrsf13b	Il1rap	DUSP5	Bmx
	Nfkb2	Il2rg	SDC4	Calcrl
	Nfkbiz	Il3ra	CDKN1A	Camsap3
	Nfkbil1	Il6ra	TNF	Car2
	Atf3	Il6st	GEM	Cd27
	Ier5	Irf1	GPR183	Chad
	Ccl25	Irf2bp1	NFKB1	Clu
	Ccl9	Irf2bp2	NFIL3	Crebrf
	Traf2	Irf2bpl	FOSB	Ctnnal1
	Traf3	Ifngr1	CCRL2	Cyp26b1
	Traf3ip2	Ifngr2	PANX1	Dnah11
	Traf3ip3		IER5	Dnmt3b
	Traf4		MYC	Efcc1
	Traf6		TAP1	Eya2
	Traf7		BIRC3	Fam120c
	Trafd1		FOSL2	Fam181b
	Tlr3		IRF1	Fam84b
			CCL4	Fgfr3
			IL7R	Gabarapl1
			CEBPB	Gck
			FOS	Gcnt2
			SIK1	Gfi1
			TNFAIP8	Gm16548
			ZC3H12A	Gpr56
			PHLDA1	Grasp
			CD83	Hif3a
			BCL6	Hlf
			TNFSF9	Ikzf2
			IER2	Irf2
			NR4A3	Itgb3
			GFPT2	Kcnn4
			TLR2	Lama5
			NR4A2	Lgals3bp
			IFNGR2	Mamdc2
			SMAD3	Marveld1
			RNF19B	Mctp1
			JUN	Meis1
			TANK	Mfsd6
			PNRC1	Mllt3
			SERPINB8	Mpl
			CFLAR	Msi2
			JUNB	Mycn
			EGR1	Neurl3
			EIF1	Nfix
			YRDC	Nkx2-3
			SOD2	Nrgn
			NFE2L2	Ocln
			CXCL2	Olfr632
			TIPARP	Pdcd4
			MAP3K8	Pde9a
			KLF9	Pdlim1
			NFKBIA	Pdzk1ip1
			NFKB2	Pglyrp2
			MXD1	Pik3c2b
			BHLHE40	Procr
			TRAF1	Ptgis
			IER3	Rab38
			IL15RA	Rps6ka5
			CD44	Selp
			IL1B	Serpina3g
			PTGS2	Serpinb6b
			KLF6	Serpinf1
			ZBTB10	Setbp1
			IFIT2	Slc18a2
			PLAU	Slc22a4
			CXCL10	Slc25a23
			PTGER4	Slc26a11
			DNAJB4	Slco3a1
			KYNU	Snhg7
			KDM6B	Spns2
			LDLR	St3gal1
			STAT5A	Stat4
			IL6	Tal1
			IL18	Tbkbp1
			ATF3	Timp2
			AREG	Tmem176b
			TNIP2	Tmem246
			CCL2	Tmem26
			TNFRSF9	Trim47
			CCND1	Trim6
			SLC2A6	Vdr
			BMP2	Vipr1
			BTG2	Vipr2
			RELB	Vwf
			NFKBIE	Wdfy1
			MAP2K3	Xk
			CSF2	Znf512b
			GADD45A
			GADD45B
			EGR3
			INHBA
			FOSL1
			OLR1
			SERPINE1
			EGR2
			IRS2
			CCL5
			CD80
			RIPK2
			SPHK1
			NAMPT
			CCNL1
			PLAUR
			PHLDA2
			BTG1
			KLF10
			IFIH1
			DDX58
			LIF
			PTX3
			SERPINB2
			CSF1
			DUSP1
			BIRC2
			CXCL11
			F2RL1
			IL23A
			MSC
			IL1A
			F3
			TNC
			CXCL3
			MCL1
			TNIP1
			PDE4B
			DUSP4
			CCL20
			PPP1R15A
			CXCL1
			MAFF
			ICAM1
			GCH1
			CEBPD
			FUT4
			ETS2
			TUBB2A
			EHD1
			B4GALT1
			HBEGF
			BCL3
			G0S2
			NINJ1
			SOCS3
			SPSB1
			TRIB1
			KLF4
			LAMB3
			DRAM1
			HES1
			LITAF
			SQSTM1
			PFKFB3
			RCAN1
			RELA
			TGIF1
			ID2
			FJX1
			TRIP10
			TNFAIP6
			BTG3
			DENND5A
			CLCF1
			ATP2B1
			TNFAIP2
			ACKR3
			SNN
			SGK1
			ABCA1
			VEGFA
			RHOB
			PDLIM5
			KLF2
			IL6ST
			PLPP3
			PLK2
			MARCKS
			SAT1
			NFAT5
			PMEPA1
			TSC22D1
			EDN1
			JAG1
			EFNA1
