## Supplementary material for "IκBα controls dormancy induction in Hematopoietic stem cell development via retinoic acid": TABLE S5

### Sheet: FACS staining antibodies
List of Antibodies
BM/FL	LT-HSC stain
	Name	clone	Supplier	concentration
	Streptavidin PerCP-Cy5.5		eBioscience	1/200
	c-KIT–APC–eFluor780	2B8	ebioscience	1/200
	Sca1_FITC	E13-161.7	BD Bioscience	1/200
	CD48 PE-Cy7	HM48-1	BD Bioscience	1/400
	CD150(SLAM)-APC	TC15-12F12.2	eBioscience	1/200
	Ki67 eflour 700	B56	BD Bioscience	1/200
AGM	CD31 Alexa 647	Mec13.3	BioLegend	1/200
	c-KIT–APC–eFluor780	2B8	ebioscience	1/200
	CD45 PerCP5.5	3D-F11	Invitrogen	1/200
	CD201 (PROCR/EPCR) eFL 710	eBio156D	Invitrogen	1/200

### Sheet: antibodies_IHC
antibodies_IHC
	Primary antibodies
	Name	clone	Supplier	concentration
	rabbit anti IκB-α	C-21	Santa Cruz	1/200
	IkB-a Phospho ser 32/36	5A5	Cell signaling	1/200
	p65	ab16502	abcam	1/200
	Phospho-AKT (Ser473) conjugate Alexa488	D9E	Cell signaling	1/200
	biotinylated rat anti-mouse CD31	clone MEC13.3	BD Bioscience	1/200
	goat anti DLL4	AF1389	R&D systems	1/200
	Secondary antibodies
	Alexa Fluor 647 goat anti-rat	goat anti-rat	Life Technologies	1/400
	Alexa fluor 488 donkey anti-goat	donkey anti-goat	Molecular probes	1/400
	Alexa Fluor 488 donkey anti-rabbit	donkey anti-rabbit	Molecular probes	1/400
	Alexa Fluor 594 donkey anti-rabbit	donkey anti-rabbit	Life Technologies	1/400

### Sheet: antibodies_cut and tag
antibodies_cut and tag
	Name	clone	Supplier	concentration
	rabbit anti IκB-α	C-21	Santa Cruz	1/100
	Tri-Methyl-Histone H3 (Lys27)	C36B11	cell signaling	1/100
	guinea pig α-rabbit antibody	ABIN101961	antibodiesonline	1/100
